# The Src family kinase inhibitor drug Dasatinib and glucocorticoids display synergistic activity against tongue squamous cell carcinoma and reduce MET kinase activity

**DOI:** 10.1101/2024.10.16.618664

**Authors:** Ali N.A. Hmedat, Jessica Doondeea, Daniel Ebner, Stephan M. Feller, Marc Lewitzky

## Abstract

**Background:** Tongue squamous cell carcinoma (TSCC) is an aggressive cancer associated with a poor prognosis and limited treatment options, necessitating new drug targets to improve therapeutic outcomes. Our current work focuses on protein tyrosine kinases as well-known targets for successful cancer therapies.

**Methods:** Western blot analysis of tyrosine phosphorylation patterns in 34 TSCC lines identified Src family kinases (SFKs) as the main contributors. Inhibition of SFKs with PP2 and Dasatinib led to profound biological effects. A high-throughput screen with 1600 FDA-approved drugs was performed with three TSCC lines to discover drugs that act synergistically with Dasatinib against TSCC cell viability. Glucocorticoids emerged as potential candidates and were further investigated in 2D culture and by 3D soft agar colony formation. Dexamethasone was chosen as the major tool for our analyses. Since Dasatinib and glucocorticoids are known for their pleiotropic actions on cells, we analyzed effects on cell cycle, senescence, autophagy and cell signaling.

**Results:** A panel of 34 TSCC lines showed a surprisingly homogenous pTyr-protein pattern and a prominent 130 kDa pTyr-protein. Inhibition of SFK activity greatly reduced overall pTyr-protein levels and p130Cas tyrosine phosphorylation. It also impaired TSCC viability in 2D cell culture and 3D soft agar colony formation. A high-throughput drug combination screen with Dasatinib identified glucocorticoids as promising candidates for synergistic activity. Dasatinib and Dexamethasone combination treatment showed strong synergistic effects on Src and p130Cas phosphorylation and led to reduced p130Cas expression. Dexamethasone also suppressed phosphorylation of the MET kinase and its key substrate Gab1. On the cellular level, Dasatinib combination with glucocorticoids led to G1 cell cycle arrest, increased senescence and enhanced autophagy. This was also reflected by effects on cell cycle regulatory proteins, including CDKs and cyclins.

**Conclusion:** This work is the first to show a strong synergistic activity of Dasatinib in combination with clinically used glucocorticoids in solid tumors. Furthermore, the tyrosine kinase MET and its effector protein Gab1 are newly identified glucocorticoid targets. Given the extensive research on MET as a drug target in various cancers, our findings have the potential to advance future cancer treatments.
