## Supplemental Table 1 for "The Src family kinase inhibitor drug Dasatinib and glucocorticoids display synergistic activity against tongue squamous cell carcinoma and reduce MET kinase activity"

### Sheet: Sheet1
Name	Origin	Reference	Biopsy taken from
UT-SCC-10	University of Turku, Finland	Servomaa, K et al. 1996	Primary tumor
UT-SCC-14	University of Turku, Finland	Kiuru, A et al. 1997	Primary tumor
UT-SCC-16A	University of Turku, Finland	Servomaa, K et al. 1996	Primary tumor
UT-SCC-21	University of Turku, Finland	Lin, Charles J et al. 2007	Primary tumor
UT-SCC-24A	University of Turku, Finland	Pekkola-Heino, K et al. 1996	Primary tumor
UT-SCC-30	University of Turku, Finland	Lin, Charles J et al. 2007	Primary tumor
UT-SCC-40	University of Turku, Finland	Lin, Charles J et al. 2007	Primary tumor
UT-SCC-67	University of Turku, Finland	Lepikhova, Tatiana et al. 2018	Primary tumor
UT-SCC-73	University of Turku, Finland	Lepikhova, Tatiana et al. 2018	Primary tumor
UT-SCC-74A	University of Turku, Finland	Lepikhova, Tatiana et al. 2018	Primary tumor
UT-SCC-76A	University of Turku, Finland	Lepikhova, Tatiana et al. 2018	Primary tumor
UT-SCC-87	University of Turku, Finland	Lepikhova, Tatiana et al. 2018	Primary tumor
UPCI-SCC-016	University of Pittsburgh, USA	Huang, Xin et al. 2002	Primary tumor
UPCI-SCC-040	University of Pittsburgh, USA	Huang, Xin et al. 2002	Primary tumor
UPCI-SCC-056	University of Pittsburgh, USA	Huang, Xin et al. 2002	Primary tumor
UPCI-SCC-075	University of Pittsburgh, USA	Huang, Xin et al. 2002	Primary tumor
UPCI-SCC-103	University of Pittsburgh, USA	Huang, Xin et al. 2002	Primary tumor
UPCI-SCC-122	University of Pittsburgh, USA	Huang, Xin et al. 2002	Primary tumor
UPCI-SCC-154	University of Pittsburgh, USA	Huang, Xin et al. 2002	Primary tumor
BICR16	ECACC, Salisbury, UK	Edington, K.G. et al. 1995	Primary tumor
BICR56	ECACC, Salisbury, UK	Edington, K.G. et al. 1995	Primary tumor
SCC-4	ATCC	Rheinwald, J.G., Beckett, M.A. 1981	Primary tumor
SCC-9	ATCC	Rheinwald, J.G., Beckett, M.A. 1981	Primary tumor
SCC-15	ATCC	Rheinwald, J.G., Beckett, M.A. 1981	Primary tumor
SCC-25	ATCC	Rheinwald, J.G., Beckett, M.A. 1981	Primary tumor
CAL27	ATCC	Gioanni, J. et al. 1988	Primary tumor
CAL33	DSMZ, Braunschweig, Germany	Gioanni, J. et al. 1988	Primary tumor
HSC-3	Health Sciences Research Resources Bank, Japan	Momose, F. et al. 1989	Metastase (cervical lymph node)
HSC-4	Health Sciences Research Resources Bank, Japan	Momose, F. et al. 1989	Metastase (cervical lymph node)
OSC-19	Health Sciences Research Resources Bank, Japan	Kawashiri, S. et al. 1995	Metastase (neck lymph node)
OSC-20	HealthSciences Research Resources Bank, Japan	Kawashiri, S. et al. 1995	Metastase (cervical lymph node)
SAS	Health Sciences Research Resources Bank, Japan	Yoshida, H. et al. 1993	Primary tumor
SIHN-005A	University of Surrey, Guildford, UK	O-Charoenrat, P et al. 2000	Primary tumor
SIHN-006	University of Surrey, Guildford, UK	O-Charoenrat, P et al. 2000	Primary tumor
References
Edington, K G et al. “Cellular immortality: a late event in the progression of human squamous cell carcinoma of the head and neck associated with p53 alteration and a high frequency of allele loss.” Molecular carcinogenesis vol. 13,4 (1995): 254-65. doi:10.1002/mc.2940130408
Gioanni, J et al. “Two new human tumor cell lines derived from squamous cell carcinomas of the tongue: establishment, characterization and response to cytotoxic treatment.” European journal of cancer & clinical oncology vol. 24,9 (1988): 1445-55. doi:10.1016/0277-5379(88)90335-5
Huang, Xin et al. “High-resolution mapping of the 11q13 amplicon and identification of a gene, TAOS1, that is amplified and overexpressed in oral cancer cells.” Proceedings of the National Academy of Sciences of the United States of America vol. 99,17 (2002): 11369-74. doi:10.1073/pnas.172285799
Kawashiri, S et al. “Development of a new invasion and metastasis model of human oral squamous cell carcinomas.” European journal of cancer. Part B, Oral oncology vol. 31B,4 (1995): 216-21. doi:10.1016/0964-1955(95)00027-f
Kiuru, A et al. “p53 mutations in human head and neck cancer cell lines.” Acta oto-laryngologica. Supplementum vol. 529 (1997): 237-40. doi:10.3109/00016489709124132
Lepikhova, Tatiana et al. “Drug-Sensitivity Screening and Genomic Characterization of 45 HPV-Negative Head and Neck Carcinoma Cell Lines for Novel Biomarkers of Drug Efficacy.” Molecular cancer therapeutics vol. 17,9 (2018): 2060-2071. doi:10.1158/1535-7163.MCT-17-0733
Lin, Charles J et al. “Head and neck squamous cell carcinoma cell lines: established models and rationale for selection.” Head & neck vol. 29,2 (2007): 163-88. doi:10.1002/hed.20478
Momose, F et al. “Variant sublines with different metastatic potentials selected in nude mice from human oral squamous cell carcinomas.” Journal of oral pathology & medicine : official publication of the International Association of Oral Pathologists and the American Academy of Oral Pathology vol. 18,7 (1989): 391-5. doi:10.1111/j.1600-0714.1989.tb01570.x
O-Charoenrat, P et al. “Overexpression of epidermal growth factor receptor in human head and neck squamous carcinoma cell lines correlates with matrix metalloproteinase-9 expression and in vitro invasion.” International journal of cancer vol. 86,3 (2000): 307-17. doi:10.1002/(sici)1097-0215(20000501)86:3<307::aid-ijc2>3.0.co;2-i
Pekkola-Heino, K et al. “Increased radiosensitivity is associated with p53 mutations in cell lines derived from oral cavity carcinoma.” Acta oto-laryngologica vol. 116,2 (1996): 341-4. doi:10.3109/00016489609137854
Rheinwald, J G, and M A Beckett. “Tumorigenic keratinocyte lines requiring anchorage and fibroblast support cultured from human squamous cell carcinomas.” Cancer research vol. 41,5 (1981): 1657-63.
Servomaa, K et al. “p53 mutations associated with increased sensitivity to ionizing radiation in human head and neck cancer cell lines.” Cell proliferation vol. 29,5 (1996): 219-30. doi:10.1046/j.1365-2184.1996.01009.x
Yoshida, H et al. “A variant form of laminin is responsible for the neurite outgrowth-promoting activity in conditioned medium from a squamous carcinoma cell line.” Connective tissue research vol. 30,1 (1993): 23-35. doi:10.3109/03008209309032928
